# Four layer multi-omics reveals molecular responses to aneuploidy in *Leishmania*

**DOI:** 10.1101/2021.09.14.460245

**Authors:** B. Cuypers, P. Meysman, I. Erb, W. Bittremieux, D. Valkenborg, G. Baggerman, I. Mertens, Shyam Sundar, Basudha Khanal, C. Notredame, J-C. Dujardin, M.A. Domagalska, K. Laukens

## Abstract

Aneuploidy causes system-wide disruptions in the stochiometric balances of transcripts, proteins, and metabolites, often resulting in detrimental effects for the organism. The protozoan parasite *Leishmania* has an unusually high tolerance for aneuploidy, but the molecular and functional consequences for the pathogen remain poorly understood. Here, we addressed this question *in vitro* and present the first integrated analysis of the genome, transcriptome, proteome, and metabolome of highly aneuploid *Leishmania donovani* strains. Our analyses unambiguously establish that aneuploidy in *Leishmania* proportionally impacts the average transcript- and protein abundance levels of affected chromosomes, ultimately correlating with the degree of metabolic differences between strains. This proportionality was present in both proliferative and non-proliferative *in vitro* promastigotes. However, protein complex subunits and non-cytoplasmic proteins, showed dosage compensation, responding less or even not at all to aneuploidy-induced dosage changes. In contrast to other Eukaryotes, we did not observe the widespread regulation at the transcript level that typically modulates some of the negative effects of aneuploidy. Further, the majority of differentially expressed proteins between aneuploid strains were encoded by non-aneuploid chromosomes and were not driven by a significant underlying transcript change, suggesting that aneuploidy is accompanied by extensive post-transcriptional protein-level modulation. This makes *Leishmania* a unique Eukaryotic model for elucidating post-transcriptional protein-abundance modulation in the context of aneuploidy.
