## Supplementary Table S5 for "Four layer multi-omics reveals molecular responses to aneuploidy in *Leishmania*"

### Sheet: Metabolites
Mode	Mass	RT	RT Converted (min)	id	class	subclass	173_A1	173_A2	173_A3	173_A4	178_A1	178_A2	178_A3	178_A4	275_A1	275_A2	275_A3	275_A4	282_A1	282_A2	282_A3	282_A4	288_A1	288_A2	288_A3	288_A4	575_A1	575_A2	575_A3	575_A4	AAmix	matrix_blank_1	pooled_13	pooled_14	Std1_1	Std2_1	Std3_1
Positive	164.047	731.183	12:11:10.976000	phenylpyruvate, coumarate	aromatic acids	phenolic acids	0.0667314	0.0543517	0.0625751	0.0607841	0.0562801	0.062209	0.0628474	0.0846354	0.0628828	0.0634172	0.062887	0.0618523	0.025546	0.0186535	0.0234974	0.0302919	0.0696833	0.0752361	0.0696375	0.0569248	0.0490122	0.0296941	0.0110568	0.0549795	0.579401	NA	0.0484621	0.0474942	NA	0.197913	NA
Positive	181.074	731.633	12:11:38	tyrosine	amino acids, peptides and amino acid conjugates	amino acids	0.754831	0.705791	0.759255	0.68888	0.717283	0.754423	0.786016	0.911584	0.813745	0.766862	0.72626	0.718492	0.284741	0.187209	0.293929	0.354139	0.818093	0.873135	0.839361	0.688315	0.536343	0.34391	0.14212	0.645238	6.6204	0.00055752	0.548712	0.554048	0.00393773	2.38557	0.000552344
Positive	143.095	786.242	13:06:14.505000	proline betaine	amino acids, peptides and amino acid conjugates	amino acids	0.234244	0.261042	0.239421	0.252219	0.213903	0.259015	0.231599	0.225544	0.240611	0.257163	0.204828	0.193402	0.0969135	0.114553	0.0981443	0.0717102	0.216264	0.207122	0.228222	0.197483	0.273048	0.142331	0.0346891	0.228154	0.00161425	0.00059331	0.123658	0.129388	0.00320366	0.0112662	0.015782
Positive	165.079	514.495	08:34:29.670000	phenylalanine	amino acids, peptides and amino acid conjugates	amino acids	5.81042	4.64538	4.05403	3.95986	5.0658	4.29448	4.4209	4.2878	7.13587	5.53442	4.54031	4.46781	2.13297	1.38183	1.79597	2.08091	6.68259	6.57678	5.29584	4.32443	4.90364	2.76414	1.12834	4.18078	12.2655	0.00214682	3.72235	3.86877	10.5227	0.00649112	0.000493004
Positive	131.069	810.529	13:30:31.724000	creatine	ketones and aldehydes	amino ketones	0.366382	0.366726	0.410602	0.457255	0.461864	0.423337	0.550335	0.524729	0.299474	0.341079	0.397093	0.422383	0.720706	0.62157	0.749459	0.749534	0.517558	0.513455	0.538618	0.502431	0.48536	0.481975	0.160403	0.556475	0.35998	0.00121853	0.417183	0.381077	0.0147287	NA	0.0141799
Positive	149.051	661.41	11:01:24.578000	methionine	amino acids, peptides and amino acid conjugates	amino acids	1.17939	1.32997	1.16486	0.957659	0.98631	1.11006	0.871011	0.992702	1.11526	1.23858	0.961682	1.00231	0.492541	0.445976	0.429923	0.366814	1.28357	1.48377	1.11615	0.882114	1.0693	0.744598	0.245159	1.0445	11.3349	NA	0.652725	0.686058	6.50259	0.00550535	0.0687894
Positive	243.085	893.362	14:53:21.750000	cytidine	purines/pyrimidines and conjugates	pyrimidines	0.0102623	0.0146201	0.00704483	0.0112526	0.00418734	0.00494809	0.00558693	0.00866905	0.00328621	0.00542032	0.00545002	0.00538101	0.00165042	0.00195014	0.00198666	0.00125954	0.00559065	0.00694352	0.00581236	0.00353178	0.00650272	0.0038978	0.00160237	0.00915632	NA	NA	0.00556129	0.00634312	2.73882	NA	NA
Negative	141.019	1338.87	22:18:52.381000	phosphorylethanolamine	glycerophospholipids	precursor GPE	0.00281708	0.0030702	0.00412647	0.00426663	0.00207315	0.00268948	0.00180112	0.00234823	0.00329925	0.00516132	0.00444985	0.00280427	0.0193545	0.0147751	0.0200391	0.0321973	0.00285788	0.0037658	0.00576698	0.00388356	0.00229291	0.00139957	0.000567117	0.00218781	NA	NA	0.00601793	0.00492112	0.203948	NA	NA
Positive	131.095	564.456	09:24:27.333000	leucine, isoleucine	amino acids, peptides and amino acid conjugates	amino acids	22.0665	23.5564	20.884	21.2693	17.3888	17.3398	17.1559	17.2095	21.1128	20.308	18.7129	19.4745	13.9288	12.9547	14.5503	14.496	19.2375	20.2901	18.5993	15.8776	20.0762	14.4999	7.02979	18.724	19.9513	0.0106507	15.0251	15.445	12.1613	9.99025	NA
Positive	131.058	860.56	14:20:33.626000	trans-4-Hydroxy-L-proline	fatty acyls, amino acids, peptides and amino acid conjugates	fatty acids, amino acids	2.06042	1.46245	1.32254	0.943538	2.41941	2.04416	1.19958	1.22252	2.41874	1.99016	1.57136	1.53636	2.776	2.69992	2.48539	2.38211	1.92588	2.12273	1.31895	1.56811	1.62692	1.15444	0.295917	1.04497	3.91017	0.000455587	1.58476	1.56605	2.31045	0.00124843	11.7139
Positive	145.11	440.593	07:20:35.604000	2-amino-heptanoic acid	fatty acyls	fatty acids	0.0482432	0.0458607	0.0391188	0.0424477	0.041991	0.0414918	0.0466226	0.0418822	0.0496681	0.0438533	0.0403087	0.0411963	0.0330504	0.0397759	0.0351409	0.0341126	0.0509269	0.053207	0.0480289	0.0412087	0.0476257	0.0309732	0.012438	0.0468366	0.00762683	0.00323877	0.0275459	0.0326379	0.0049206	0.00574298	0.000586402
Negative	125.015	873.439	14:33:26.364000	taurine	amino acids, peptides and amino acid conjugates	amino acids	0.0378234	0.0542053	0.0267553	0.0204018	0.0401768	0.0455226	0.0298869	0.0126097	0.0536803	0.0426909	0.0290203	0.0291887	0.0530205	0.0497511	0.0634207	0.0427474	0.0409861	0.0307152	0.0304741	0.0240874	0.0211746	0.0326688	0.00878337	0.0117185	1.32312	NA	0.0454339	0.0425011	2.08186	0.0209432	0.000714981
Positive	218.09	816.775	13:36:46.500000	glutamylalanine	amino acids, peptides and amino acid conjugates	polypeptides	0.0197821	0.0164746	0.01083	0.0132553	0.0145715	0.0140231	0.0184772	0.0130806	0.0126147	0.0091807	0.00611325	0.00712167	0.0134311	0.0204375	0.0178144	0.012931	0.0315889	0.0343253	0.0284009	0.0194344	0.0150996	0.00847339	0.00315277	0.00985434	NA	NA	0.00596958	0.00717059	NA	NA	0.000369516
Positive	204.09	572.566	09:32:33.976000	tryptophan	amino acids, peptides and amino acid conjugates	amino acids	0.0458563	0.045931	0.0521462	0.0462004	0.0505392	0.0656554	0.0746727	0.0765792	0.099559	0.112005	0.085596	0.0806492	0.0341534	0.0320083	0.0366296	0.0426383	0.051715	0.0821535	0.0734741	0.0503387	0.0384698	0.0289418	0.0112614	0.0536541	7.19231	NA	0.0701297	0.0843963	8.22884	0.00133894	NA
Positive	187.063	573.296	09:33:17.778000	indoleacrylic acid	indoles and indole derivatives	indole acids	0.0138334	0.0120676	0.0124647	0.0161002	0.0161384	0.0194295	0.0228747	0.0220046	0.0233949	0.0310863	0.0234476	0.0231561	0.00741256	0.00861176	0.0135221	0.0103362	0.0144682	0.0224373	0.0233506	0.0153568	0.0113671	0.00923422	0.00410368	0.0159924	1.84749	NA	0.0194212	0.0215125	2.09687	NA	NA
Positive	222.067	1322.19	22:02:11.429000	cystathionine	amino acids, peptides and amino acid conjugates	amino acids	1.16978	1.0323	0.954823	0.841747	0.889809	0.742508	0.646905	0.725695	2.0163	1.76385	1.5288	1.34836	1.36914	1.15633	1.13536	1.2734	0.969199	1.04474	0.94479	0.704955	0.974708	0.407058	0.112445	0.777323	1.24395	NA	0.7961	0.823736	0.000448519	0.165066	NA
Negative	135.035	753.308	12:33:18.462000	methylcysteine	amino acids, peptides and amino acid conjugates	amino acids	0.00554506	0.00483641	0.00542006	0.00401241	0.00514959	0.00508701	0.00399751	0.00207174	0.0100377	0.00952695	0.00645948	0.00606445	0.00340473	0.003073	0.00315792	0.00418221	0.00714059	0.00427202	0.00631597	0.00525479	0.00383034	0.00281407	0.000494027	0.00186645	0.000395406	NA	0.00404246	0.0039065	NA	0.413329	0.000433977
Negative	158.044	645.734	10:45:44.062000	allantoin	amino ketones	miscellaneous amino ketones	0.0794637	0.0813701	0.0891739	0.0973136	0.0810698	0.0945355	0.0929651	0.0621946	0.106638	0.114486	0.0903768	0.0885533	0.143673	0.131879	0.146151	0.166929	0.131095	0.0833676	0.115033	0.0791697	0.0896072	0.0525838	0.0207486	0.0726306	NA	NA	0.0667151	0.0656276	0.00076925	2.59801	NA
Positive	88.1	1866.7	1900-01-01 07:06:42	putrescine	amines	polyamines	0.430733	0.340057	0.512061	0.422423	0.397676	0.37752	0.387432	0.439228	0.389558	0.380579	0.452763	0.451638	0.529829	0.436157	0.4786	0.667366	0.333228	0.287466	0.391111	0.40418	0.347978	0.235199	0.151269	0.339224	0.000913516	NA	0.356613	0.353829	0.386966	0.00463943	0.00032305
Negative	663.11	1826.12	1900-01-01 06:26:07	NAD	vitamines and cofactors	cofactors	0.0373714	0.0449642	0.0326256	0.0401153	0.0354185	0.0304954	0.0294478	0.022856	0.0415301	0.0446828	0.0342551	0.0325159	0.0286333	0.0320111	0.0326152	0.0316139	0.0483143	0.0430587	0.0479639	0.0325374	0.0295107	0.0133641	0.00613766	0.0210217	NA	NA	0.0232721	0.02271	0.000879749	0.0351508	0.0161947
Positive	146.106	1643.63	1900-01-01 03:23:38	lysine	amino acids, peptides and amino acid conjugates	amino acids	5.60446	4.42147	4.05757	4.71144	4.71712	3.25819	3.49932	4.24599	4.97408	3.98983	3.7864	3.35442	4.55619	3.96439	4.13227	4.31113	5.8269	5.53793	4.95206	4.48354	5.37119	2.38147	0.926403	4.60644	4.27321	0.000881712	2.92617	2.99377	0.975883	0.00117414	0.000232849
Positive	75.032	953.604	15:53:36.264000	glycine	amino acids	NA	0.429398	1.76865	0.267122	0.247923	0.477479	0.477645	0.392807	0.26845	0.686626	0.52734	0.323615	0.29315	0.87149	0.703851	0.715937	0.491399	0.457462	0.549077	0.357498	0.258486	0.426613	0.846927	0.334757	0.2108	0.20953	0.00602718	1.33186	1.28717	0.297654	0.0320398	0.00142959
Positive	155.07	1525.34	1900-01-01 01:25:20	histidine	amino acids, peptides and amino acid conjugates	amino acids	0.793109	0.490024	0.43647	0.426582	0.482833	0.332804	0.370626	0.607708	0.788905	0.516315	0.46722	0.386869	0.237204	0.161938	0.211076	0.326902	0.486858	0.671589	0.375481	0.32453	0.454016	0.112278	0.044007	0.41002	4.64585	0.00125606	0.357708	0.362249	2.44194	0.000897401	0.000307022
Positive	132.09	1672.56	1900-01-01 03:52:33	ornithine	amino acids, peptides and amino acid conjugates	amino acids	0.425136	0.261483	0.310286	0.267821	0.435344	0.293164	0.273216	0.347441	0.408708	0.306541	0.309785	0.228008	0.813614	0.562254	0.610599	1.48634	0.342905	0.31303	0.282195	0.285278	0.362784	0.0983645	0.0479615	0.265887	4.4283	0.00123439	0.231785	0.231438	0.00264052	1.44364	0.000198079
Negative	260.03	1254.83	20:54:50	hexose phosphate	carbohydrates	sugar phosphates	0.132479	0.158088	0.18115	0.200231	0.170191	0.17168	0.181609	0.150056	0.227816	0.237417	0.250618	0.20371	0.244851	0.238348	0.264175	0.278522	0.200777	0.186962	0.257135	0.170962	0.232034	0.0833971	0.0356366	0.18489	NA	NA	0.136839	0.133011	0.194825	0.025861	2.15718
Positive	151.05	666.943	11:06:56.591000	guanine	purines/pyrimidines and conjugates	purines	0.00193974	0.00296598	0.0030236	0.00308091	0.001159	0.00528727	0.00378389	0.00244251	0.00177918	0.00194884	0.00236423	0.00284904	0.00107608	0.00176716	0.0020307	0.00168746	0.0019107	0.0036225	0.00626506	0.00762972	0.00139906	0.00532313	0.00112971	0.00260908	NA	0.000583904	0.00432291	0.00457255	2.90778	0.102994	0.000676593
Positive	202.143	1347.46	22:27:27.342000	dimethylarginine	amino acids, peptides and amino acid conjugates	amino acids	0.0869787	0.0882187	0.110914	0.0826664	0.0589277	0.0663121	0.0742874	0.0578911	0.0770444	0.0954565	0.0844838	0.103769	0.0939244	0.109811	0.139447	0.100694	0.0752695	0.0746359	0.104943	0.0734498	0.0611248	0.0338165	0.00381634	0.0719132	NA	NA	0.0529487	0.0551589	NA	NA	NA
Negative	182.079	786.412	13:06:24.706000	hexitol	carbohydrates	sugar alcohols	0.889345	0.985507	0.98739	0.717333	0.856872	1.14769	0.968577	0.400206	1.41254	1.36086	1.05989	1.0979	0.919545	0.882249	1.10289	0.871089	0.79232	0.430405	0.867707	0.662814	0.548224	0.767457	0.325117	0.3588	0.000677484	NA	0.81146	0.759773	0.00960902	0.00214259	0.00181091
Positive	398.137	1793.35	1900-01-01 05:53:21	S-adenosylmethionine	purines/pyrimidines and conjugates	conjugates	0.0296749	0.0322752	0.0504475	0.0348471	0.0282279	0.0402737	0.038631	0.0370412	0.0307099	0.0324893	0.0310588	0.0396604	0.0238585	0.0358525	0.0402236	0.0257809	0.0337032	0.0465618	0.0549173	0.0445246	0.0247427	0.0175009	0.00648788	0.0449111	0.000181628	NA	0.0194343	0.0178592	NA	NA	NA
Positive	89.0477	852.944	14:12:56.667000	alanine	amino acids	NA	7.03679	7.06676	7.16226	8.83914	6.91446	6.47481	6.44504	6.6086	7.10946	6.99206	6.34621	6.60397	8.00974	7.88143	7.65787	7.6731	7.84538	7.19096	7.48901	6.99423	7.38761	5.48747	2.51169	6.52531	1.53931	0.00256856	5.16054	5.04487	1.00811	0.751223	NA
Negative	205.074	337	05:37:00	indolelactate	indoles and indole derivatives	indole acids	0.0322547	0.047839	0.0279194	0.0510977	0.036757	0.0358938	0.0398486	0.0412305	0.0302092	0.0369649	0.025844	0.0236276	0.0352408	0.0317516	0.0387835	0.0521411	0.0709669	0.0507853	0.0551248	0.0414472	0.0445634	0.0205351	0.0107613	0.0394585	NA	NA	0.0256231	0.0274623	NA	NA	NA
Negative	167.982	1101.85	18:21:51.045000	phosphoenolpyruvate	organic acids	hydroxyl acids	0.0516472	0.0459937	0.0424674	0.0295318	0.0472648	0.029575	0.0282154	0.0112684	0.0502449	0.0338186	0.0326166	0.0385314	0.0281484	0.0327213	0.0401664	0.0241071	0.0523695	0.0316563	0.0488342	0.037903	0.0246691	0.0277834	0.00966587	0.012413	NA	NA	0.0302128	0.0269805	0.552701	0.000263652	0.000740786
Positive	117.079	716.022	11:56:01.319000	valine	fatty acyls, amino acids, peptides and amino acid conjugates	fatty acids, amino acids	13.2205	14.2468	12.0498	12.9913	9.92847	9.53394	9.81904	10.7695	11.1891	11.1973	10.3175	10.064	9.00979	7.96619	9.42745	10.5709	11.4092	11.6312	11.4396	8.90597	12.1504	9.34271	4.00769	11.2001	11.8336	0.00899649	8.34191	8.44518	7.45987	0.159434	0.00177807
Positive	105.043	973.066	16:13:03.956000	serine	amino acids, peptides and amino acid conjugates	amino acids	0.156591	0.359022	0.115551	0.0952882	0.186384	0.176114	0.154098	0.109411	0.173009	0.120716	0.0851951	0.0842748	0.145916	0.143015	0.127286	0.0732791	0.194329	0.294986	0.162027	0.123963	0.136093	0.681111	0.160643	0.0780254	2.20965	0.00415174	0.301567	0.292414	1.22913	0.00548334	0.000971875
Negative	152.068	632.081	10:32:04.839000	xylitol, arabitol	alcohols and polyols	simple alcohols	0.0763356	0.113411	0.131934	0.0927751	0.125862	0.214485	0.122108	0.065786	0.0579175	0.0886346	0.0538457	0.0560783	0.0883542	0.160043	0.117605	0.0638953	0.0674634	0.06443	0.0841128	0.0693064	0.0702068	0.138501	0.038117	0.0740566	NA	NA	0.054541	0.0542989	NA	NA	NA
Positive	145.158	1858.81	1900-01-01 06:58:48	spermidine	amines	polyamines	1.63702	0.146772	0.171574	0.126899	0.504317	0.139199	0.0623377	0.00310607	0.016878	0.111731	0.297703	0.309453	0.248695	0.165451	0.415194	0.244124	0.0948116	0.00173466	0.19789	0.260162	0.0221079	0.527966	0.684768	0.0106226	0.0668184	0.0095373	0.199679	0.119378	0.00536056	0.0108961	0.123728
Positive	105.079	872.78	14:32:46.813000	diethanolamine	amino alcohols	secondary amino alcohols	0.120305	0.0997821	0.0630801	0.0644819	0.117303	0.0946766	0.0439321	0.122962	0.0970814	0.0785498	0.0441719	0.0410756	0.0883499	0.0740623	0.0527412	0.0518189	0.127659	0.0997102	0.0902478	0.0565286	0.123393	0.0819567	0.0186244	0.0766039	0.030963	0.00436548	0.128351	0.138567	0.0104597	0.004735	0.00330469
Negative	152.033	381.551	06:21:33.043000	xanthine	purines/pyrimidines and conjugates	purines	0.00477405	0.00586729	0.00760087	0.00711745	0.00351296	0.0163879	0.00477912	0.00322046	0.00370823	0.00571154	0.00473804	0.00567483	0.00301412	0.00404403	0.00405663	0.00357305	0.00431123	0.00501317	0.00946284	0.0240495	0.00318895	0.0272136	0.00453033	0.00208124	0.00292279	0.0059624	0.0213691	0.0186078	0.259293	0.00453327	0.00202965
Negative	121.02	1322.71	22:02:42.727000	cysteine	amino acids	NA	0.00481337	0.00421528	0.00385467	0.00326981	0.00453154	0.00353063	0.00246212	0.0023898	0.00919943	0.00828897	0.00679846	0.00609115	0.00503494	0.00397423	0.00411835	0.0058596	0.00442591	0.0043579	0.00393786	0.0032584	0.00395099	0.00156501	0.000464621	0.00275987	0.0276443	NA	0.00309897	0.00322315	0.000416694	0.00130588	0.00414402
Positive	174.112	1603.17	1900-01-01 02:43:10	arginine	amino acids, peptides and amino acid conjugates	amino acids	5.40462	3.78656	3.16708	3.5145	4.16111	3.03008	2.79221	3.74603	4.99847	3.85	3.02881	2.72108	4.52581	3.76181	4.11398	5.65002	4.33801	4.17918	3.17428	3.43796	4.49557	1.88933	0.672221	3.59528	3.94665	0.00091972	2.33328	2.36003	1.97213	NA	0.000274422
Negative	290.04	1160.16	19:20:09.524000	sedoheptulose-7-phosphate	carbohydrates	sugar phosphates	0.0273371	0.0277422	0.0261525	0.0289194	0.0373849	0.0325324	0.028963	0.0207256	0.0272583	0.0256558	0.0276599	0.0253456	0.0329898	0.0321121	0.0350321	0.0335814	0.0476336	0.037199	0.0442114	0.0285274	0.0321359	0.0138997	0.00532578	0.0213826	NA	NA	0.0196067	0.0200161	0.000654509	NA	NA
Positive	135.055	666.769	11:06:46.154000	adenine	purines/pyrimidines and conjugates	purines	0.0191255	0.0281844	0.0156519	0.0234031	0.0263731	0.0467705	0.0290282	0.0389537	0.0290335	0.0313235	0.0216104	0.031491	0.0227817	0.0338299	0.0283891	0.015754	0.0304191	0.0486641	0.0340924	0.024094	0.033765	0.0179414	0.00985891	0.0439682	0.0032793	0.00204704	0.0151029	0.0170323	9.92318	0.292957	0.00212427
Negative	307.084	823.82	13:43:49.180000	glutathione	amino acids, peptides and amino acid conjugates	thiols	0.574309	0.0103804	0.796354	0.00473005	0.22583	0.00544848	0.0288779	0.00246408	0.0392979	0.00997318	0.10208	0.57329	0.151724	0.0697648	0.884229	0.125274	0.511093	0.0135392	1.023	0.80706	0.00290484	0.281346	0.00461478	NA	NA	NA	0.0618839	0.0324962	NA	NA	0.397953
Positive	201.137	396.045	06:36:02.697000	capryloylglycine	acylglycines	aliphatic glycine conjugates	0.0168756	0.0772346	0.137223	0.123825	0.0130093	0.0568473	0.0665375	0.0809256	0.0260545	0.0717776	0.092301	0.149687	0.0110688	0.0400567	0.0682583	0.018892	0.0193776	0.0423741	0.0934053	0.0622132	0.0229493	0.0623386	0.0357786	0.159287	0.000212537	0.0004192	0.0384251	0.0416066	0.000314894	NA	0.000832117
Positive	119.058	866.813	14:26:48.791000	threonine	amino acids, peptides and amino acid conjugates	amino acids	4.02073	4.04135	2.22589	1.39116	3.90844	3.28918	2.02671	0.756622	3.45263	2.95326	1.79344	1.79172	3.10067	3.03143	2.07156	1.61315	4.37652	2.90999	2.66001	2.05491	2.36322	1.9218	0.250742	0.561066	2.23071	0.000438852	1.68401	1.75112	1.74952	1.97503	0.00887566
Positive	201.057	998.812	16:38:48.706000	ovothiol	amino acids, peptides and amino acid conjugates	thiols	0.173381	0.398639	0.113651	0.09427	0.140991	0.0567175	0.0934324	0.0670969	0.204477	0.126558	0.131712	0.139272	0.16699	0.0990263	0.158386	0.162326	0.163123	0.104798	0.142282	0.0890929	0.0890016	0.391732	0.0917844	0.029411	NA	NA	0.0963216	0.102367	NA	NA	0.00121188
Negative	244.07	530.735	08:50:44.118000	pseudouridine, iridine	purines/pyrimidines and conjugates	pyrimidines	0.0402012	0.0455448	0.0411216	0.0344475	0.0487585	0.0409969	0.0367878	0.0163184	0.0608432	0.0618961	0.0468275	0.0484263	0.049877	0.0427255	0.0513528	0.04249	0.0743462	0.042764	0.0642806	0.0395354	0.0399308	0.0287115	0.0121638	0.019732	0.000217972	0.0017999	0.0384061	0.0379417	0.01293	0.000892641	0.0006008
Negative	215.056	972.571	16:12:34.286000	glycerylphosphorylethanolamine	glycerophospholipids	PE breakdown product	0.00288685	0.0117964	0.00587373	0.00252716	0.00229007	NA	NA	NA	0.00321587	0.00507328	0.00285745	0.00203064	0.00535123	0.00233605	0.00821515	0.00527791	0.00387063	0.00591054	0.00458862	0.00207672	0.00146041	0.0281332	0.00753625	NA	NA	NA	0.0126471	0.0143062	NA	0.000785804	NA
Negative	172.014	1099.12	18:19:07.385000	glycerol-3-phosphate	carbohydrates	sugar phosphates	0.0337102	0.0331623	0.0650787	0.0234867	0.0154935	0.0179071	0.0150923	0.00558709	0.0327797	0.0457015	0.0441097	0.0832887	0.0279924	0.027552	0.0353241	0.0273464	0.0190063	0.0105177	0.0328913	0.0326195	0.0107687	0.0147868	0.00742765	0.00679253	NA	NA	0.021829	0.0204156	0.00243037	0.234173	NA
Negative	131.058	272.412	04:32:24.706000	glutamate-semialdehyde, 2-oxo-5-amino-pentanoic acid	fatty acyls, amino acids, peptides and amino acid conjugates	fatty acids, amino acids	0.00639361	0.00814046	0.00585096	0.00689236	0.00385524	0.00500642	0.00435414	0.00324818	0.00939041	0.00705844	0.00681272	0.00685844	0.00409451	0.00626849	0.00573707	0.00388929	0.00435762	0.00416703	0.00492761	0.00433721	0.00376177	0.00352441	0.00349076	0.00314883	0.0059853	0.00195357	0.00722232	0.00809928	0.00136721	NA	0.00397772
Negative	363.058	1188.74	19:48:44.348000	GMP	purines/pyrimidines and conjugates	purines	0.0101316	0.00862525	0.011927	0.00916276	0.00413583	0.00785884	0.00539369	0.00407973	0.0140332	0.0121543	0.0112154	0.0106912	0.00514869	0.0102299	0.00457667	0.00683352	0.00446936	0.00653951	0.0129821	0.0106223	0.00395046	0.0031278	0.00212451	0.00422333	0.00035947	0.000609637	0.00555056	0.00570075	0.00171769	0.0866182	0.000636712
Negative	116.011	331.855	05:31:51.304000	maleic acid, fumarate	fatty acyls	short chain dicarboxylic acids	0.133805	0.166046	0.235858	0.194855	0.223013	0.139143	0.151969	0.112841	0.17696	0.148178	0.202612	0.183941	0.116409	0.18866	0.148808	0.0855051	0.155821	0.143417	0.158213	0.159009	0.155467	0.0369636	0.0160548	0.205352	0.0801295	0.0189224	0.231403	0.237232	0.133226	0.0102515	44.253
Negative	129.043	332.667	05:32:40	5-oxoproline	amino acids, peptides and amino acid conjugates	NA	0.515973	0.802415	1.33773	1.19198	1.32351	1.53344	1.35933	0.630944	0.932002	1.29773	1.34267	1.22008	1.24526	1.92893	2.18701	1.14683	2.07745	1.51984	2.06649	1.88072	0.716883	1.12431	0.645168	1.1273	0.292853	0.0184678	1.15607	1.05916	0.0913865	0.0689044	0.0376531
Positive	117.079	836	13:56:00	betaine	fatty acyls, amino acids, peptides and amino acid conjugates	fatty acids, amino acids	1.1463	0.865695	0.905859	0.631719	1.90137	1.17207	1.07084	1.493	1.70515	1.27763	1.30243	1.29803	1.54682	1.61311	1.48923	1.05877	1.18895	1.78319	0.914029	0.807121	1.48764	1.11959	0.238259	1.80273	0.108179	0.00940971	1.27117	1.22764	0.12339	10.2828	0.0100482
Positive	146.069	922.433	15:22:26	glutamine	amino acids, peptides and amino acid conjugates	amino acids	2.50503	5.84197	1.8669	1.66623	2.66653	3.97508	2.47197	2.81768	2.68593	2.47516	1.87415	2.03743	2.861	2.41605	2.30121	2.11578	2.46815	6.87976	2.11314	2.10416	5.26725	3.68803	1.05016	2.70569	0.0225559	0.000590014	4.38883	4.52408	2.06614	2.72319	0.00196263
Positive	159.09	633.425	10:33:25.517000	valerylglycine	amino acids, peptides and amino acid conjugates	acylglycines	0.0638636	0.14239	0.2513	0.202616	0.069647	0.118281	0.127944	0.285242	0.0982993	0.13313	0.180793	0.241168	0.0592728	0.0987019	0.180994	0.0538586	0.07942	0.125243	0.19962	0.145232	0.110494	0.114846	0.0548649	0.484448	NA	0.000431857	0.103726	0.105277	NA	0.000725979	0.0121221
Negative	721.29	1747.08	1900-01-01 05:07:04	trypanothione-disulfide	amino acids, peptides and amino acid conjugates	thiols	0.430434	0.422057	0.294337	0.401738	0.384643	0.345203	0.300377	0.278705	0.525999	0.462013	0.336433	0.30982	0.40099	0.37556	0.370946	0.467153	0.544944	0.452058	0.467291	0.313465	0.380924	0.119573	0.0406368	0.224391	NA	NA	0.220051	0.204011	0.00157583	NA	NA
Negative	134.021	2216.17	1900-01-01 12:56:10	malic acid	organic acids	dicarboxylic acids	0.0186873	0.0256183	0.0581905	0.0410761	0.0139204	0.0110896	0.0115217	0.0109101	0.0186237	0.0247841	0.0262589	0.0414178	0.0145515	0.0193953	0.0271866	0.0215713	0.0187355	0.028095	0.0240663	0.0209726	0.0197681	0.00925415	0.00525785	0.0118698	0.00193391	0.000991757	0.0135962	0.012675	0.00545107	0.0538407	0.00143538
Negative	168.028	567.731	09:27:43.881000	uric acid	aromatic acids	breakdown product of purines	0.00848396	0.00904956	0.00931667	0.00969175	0.00801483	0.00844806	0.0174734	0.00345353	0.00939816	0.0111888	0.0103897	0.0133833	0.0222305	0.00785427	0.0111897	0.0264134	0.0254642	0.00509263	0.0130048	0.00695023	0.00561308	0.00322382	0.00316274	0.00407474	0.00117329	0.00084002	0.00864287	0.00984411	0.00113835	0.00203144	NA
Negative	133.037	1101.16	18:21:09.565000	aspartic acid	amino acids, peptides and amino acid conjugates	amino acids	0.187569	0.180105	0.13825	0.165567	0.13536	0.106344	0.105588	0.0564023	0.266599	0.201297	0.168613	0.154824	0.128886	0.114929	0.1269	0.116534	0.145292	0.102258	0.114596	0.0947211	0.104972	0.0583792	0.0211875	0.0572132	0.0516159	0.00148562	0.10306	0.0952454	0.0499268	0.00109016	0.00151511
Positive	187.169	1810.35	1900-01-01 06:10:21	N-acetylspermidine			0.00922214	0.00864534	0.0127982	0.0110698	0.0101213	0.0108756	0.0124491	0.0113945	0.0134081	0.0153892	0.0163775	0.0165363	0.0113079	0.0104046	0.0154788	0.0144027	0.0120926	0.00961273	0.0125606	0.0133046	0.0096048	0.00584333	0.00276491	0.0111583	NA	NA	0.00764461	0.00966105	0.00757114	NA	NA
Positive	132.054	980.656	16:20:39.333000	asparagine	amino acids, peptides and amino acid conjugates	amino acids	0.0823774	0.210616	0.0457197	0.0420556	0.079682	0.0578081	0.0551295	0.0473826	0.111939	0.0701279	0.0523978	0.0496657	0.0927791	0.085179	0.0875932	0.0790548	0.0817633	0.117767	0.0610293	0.0526745	0.0754597	0.429622	0.0945237	0.0450464	0.00108236	0.00446481	0.206596	0.206013	1.55435	1.33658	NA
Negative	290.123	1393.85	23:13:51.148000	argininosuccinic acid	amino acids, peptides and amino acid conjugates	amino acids	0.00235826	0.00204468	0.00124025	0.00143698	0.00268693	0.00168719	0.00181614	0.00138367	0.0150373	0.0111238	0.00713804	0.00629183	0.00228671	0.00127803	0.00167002	0.0026698	0.00256345	0.00180467	0.00148371	0.00123864	0.00226488	0.00045235	NA	0.000950195	NA	NA	0.00832347	0.00802212	NA	NA	NA
Negative	612.153	1212.49	20:12:29.524000	glutathione disulfide	amino acids, peptides and amino acid conjugates	thiols	0.00418357	0.00530962	0.0015014	0.00446806	0.00323956	0.00286292	0.00288775	0.00295382	0.00942796	0.00674209	0.00378608	0.00163591	0.00679234	0.00595575	0.00190317	0.00534929	0.0112013	0.0103251	0.0021216	0.00153284	0.0031545	0.000486624	NA	0.00151111	NA	NA	0.00179754	0.0016673	NA	0.000721575	0.508182
Positive	113.059	803.582	13:23:34.945000	creatinine	ketones and aldehydes	amino ketones	0.385213	0.288862	0.290702	0.246717	0.343386	0.265413	0.317358	0.304223	0.311834	0.303563	0.2554	0.325431	0.394521	0.289112	0.382602	0.404832	0.437265	0.350924	0.332431	0.279014	0.319493	0.147576	0.0486826	0.333304	5.82984	0.00270234	0.203738	0.206138	9.79299	0.00163909	0.006874
Negative	136.039	408.681	06:48:40.870000	hypoxanthine	purines/pyrimidines and conjugates	purines	0.0127414	0.0145162	0.0103898	0.0116982	0.00966533	0.0115469	0.012323	0.0104984	0.0109677	0.00771503	0.0072865	0.00589241	0.0146873	0.0124104	0.0095401	0.00818582	0.00848365	0.0100828	0.0167679	0.0135571	0.0144262	0.0192606	0.0135335	0.00714409	0.00398618	0.0231936	0.021172	0.0231596	0.0284419	0.624339	0.00849253
Positive	257.103	1110.86	18:30:51.852000	glycerophosphocholine	glycerophospholipids	PC breakdown product	0.290844	0.639093	0.856426	0.571085	0.116781	0.323897	0.235632	0.254559	0.311335	0.732778	0.613737	0.605115	0.715165	1.09061	0.941373	0.744449	0.414719	0.907212	1.13839	0.762005	0.259116	0.394673	0.0801292	0.345254	NA	NA	0.38908	0.395851	1.89112	NA	0.000318085
Negative	324.036	969.076	16:09:04.545000	UMP, pseudouridine-5-phosphate	purines/pyrimidines and conjugates	pyrimidines	0.0193992	0.0617463	0.00828064	0.00868637	0.00670365	0.00925796	0.00478094	0.00583067	0.014437	0.0101853	0.00702307	0.00672441	0.0127706	0.00960645	0.00789885	0.0137756	0.00751777	0.0301377	0.00870114	0.00671902	0.0434587	0.00934564	0.00883007	0.00450507	0.000808441	NA	0.0184501	0.0207808	0.375224	0.00293563	0.000396122
Negative	175.096	986.949	16:26:56.949000	citrulline	amino acids, peptides and amino acid conjugates	amino acids	0.00578404	0.0142946	0.00566777	NA	0.00519556	0.0030692	0.00604429	NA	0.0143392	0.00727621	0.00608356	0.00468069	0.0020486	NA	0.00214695	0.00261859	NA	0.00376447	0.00213167	0.00153996	0.00215689	0.00638396	0.00974998	NA	0.14944	NA	0.0154512	0.0146836	0.350247	NA	NA
Negative	226.107	1695.75	1900-01-01 04:15:44	carnosine	amino acids, peptides and amino acid conjugates	amino acids	0.0282702	0.0475103	0.0639579	0.065447	0.0230076	0.0332038	0.0449561	0.0333472	0.0919187	0.0820941	0.0563906	0.053675	0.0394803	0.0360856	0.0658972	0.0649332	0.0470935	0.0361448	0.0629295	0.0485207	0.0252345	0.00831807	0.00393539	0.0406133	1.97975	NA	0.0249783	0.0256211	NA	NA	NA
Positive	161.105	832.692	13:52:41.538000	carnitine	vitamins and cofactors	cofactors	0.0440251	0.0763593	0.0452594	0.0831004	0.0675282	0.101424	0.0794681	0.144537	0.111202	0.145174	0.0769354	0.0686472	0.0827761	0.0970293	0.0534277	0.131995	0.110178	0.19179	0.0557713	0.0519865	0.143803	0.0406799	0.0171282	0.160101	0.00112318	0.0011663	0.0449127	0.0489776	0.00461777	2.81361	1.41774
Positive	115.063	813.857	13:33:51.429000	proline	amino acids, peptides and amino acid conjugates	amino acids	1.77601	1.91259	1.43912	1.30336	1.36352	1.86407	0.716859	0.651939	4.05917	3.94684	1.89688	2.42344	0.954389	1.90009	1.11798	1.04834	1.43591	1.50073	1.03891	0.935128	1.04424	1.73054	0.369952	0.693641	7.04039	0.00538983	1.40846	1.37729	9.02892	0.0618769	0.00339262
Negative	147.053	855.431	14:15:25.846000	acetyl-serine, glutamic acid	amino acids, peptides and amino acid conjugates	amino acids, acylglycines	24.0265	23.5721	21.5347	26.4307	25.6616	24.2833	21.0907	15.34	32.2524	32.2928	25.297	21.8189	26.0737	24.3719	25.233	28.4627	31.7576	23.5929	26.3853	23.3775	21.7987	13.7259	5.9037	12.8009	NA	NA	19.9242	19.434	2.24513	NA	NA
Negative	426.088	1239.92	20:39:55.161000	S-Glutathionyl-L-cysteine	amino acids, peptides and amino acid conjugates	amino acids	0.00562594	0.00417816	0.000559357	0.00395387	0.00341341	0.0031574	0.00272207	0.00265646	0.0106585	0.00875833	0.00470227	0.00241034	0.00590344	0.00435608	0.00129186	0.00606123	0.00748091	0.00596825	0.00207019	0.00158871	0.00338585	0.000391973	0.000374865	0.00197926	NA	NA	0.00263421	0.00308598	NA	NA	0.0476753
Negative	347.063	1089.41	18:09:24.706000	AMP	purines/pyrimidines and conjugates	purines	0.0376564	0.0237893	0.0364472	0.0228977	0.015839	0.0167488	0.0175418	0.00850801	0.0239558	0.0214752	0.0240257	0.0289719	0.0171824	0.0264587	0.0194727	0.0188027	0.0141582	0.00882376	0.0354603	0.0243449	0.0102189	0.014556	0.00697578	0.00687571	NA	0.000421671	0.0171711	0.0178168	0.169199	0.197925	0.00489139
Negative	119.058	906.25	15:06:15	homoserine	amino acids, peptides and amino acid conjugates	amino acids	0.222646	0.150814	0.0496227	0.0471759	0.234878	0.155411	0.105802	0.0162061	0.214906	0.156337	0.0588835	0.0681306	0.141758	0.135429	0.128625	0.0581265	0.179894	0.142518	0.0891986	0.0522177	0.111415	0.20882	0.0741432	0.0288248	0.480492	NA	0.152114	0.137796	0.592458	1.12671	0.356886
Negative	97.9768	1091.03	18:11:01.739000	phosphoric acid	inorganic ions	anions	1.46664	0.971299	1.97335	1.78855	1.63292	1.36458	1.39423	1.24067	1.32005	1.29673	1.71799	1.86686	1.28368	1.36532	1.75985	1.52611	1.50035	0.821511	1.75814	1.8399	0.916102	1.28721	0.950114	1.14883	0.0123346	0.00934125	1.42816	1.35207	0.0660293	0.0619081	4.2802
Positive	227.091	860.076	14:20:04.557000	deoxycytidine	purines/pyrimidines and conjugates	pyrimidines	0.199727	0.112016	0.0481539	0.056833	0.144256	0.099144	0.0467833	0.0799222	0.160275	0.120569	0.0547388	0.0582812	0.0948458	0.128174	0.0722264	0.0437175	0.109334	0.116379	0.0496199	0.0591373	0.130554	0.0908585	0.0252594	0.0805907	NA	NA	0.0735622	0.0639777	NA	NA	NA

### Sheet: Diff. Metabolome Z-scored
id	173	178	275	282	575	288
hexose phosphate	-0.446381	-0.43942	0.638935	1.10501	-1.04244	0.184296
GMP	0.644703	-0.651589	1.22643	-0.276307	-1.21882	0.275585
indoleacrylic acid	-0.415854	0.575445	1.36286	-0.972266	-0.94118	0.390994
tryptophan	-0.397214	0.403824	1.54729	-0.860396	-0.996151	0.302647
phenylpyruvate, coumarate	0.410954	0.688908	0.496123	-1.47982	-0.876208	0.760042
phosphorylethanolamine	-0.340202	-0.516058	-0.293218	2.02116	-0.596792	-0.274889
argininosuccinic acid	-0.396302	-0.361356	1.90468	-0.337956	-0.551321	-0.395574
glycerol-3-phosphate	0.595339	-0.775015	1.27731	0.0920854	-0.96841	-0.221307
aspartic acid	0.764139	-0.493139	1.32678	-0.100853	-1.25344	-0.243493
tyrosine	0.425075	0.708744	0.552024	-1.52238	-0.926202	0.762744
pseudouridine, iridine	-0.178096	-0.495179	0.79579	0.253709	-1.22241	0.846188
methylcysteine	0.0918463	-0.305189	1.48105	-0.586773	-1.13149	0.450552
2-amino-heptanoic acid	0.287057	0.17772	0.267938	-0.710208	-0.835088	0.812582
carnosine	0.251281	-0.580174	1.17947	0.265527	-1.24389	0.127782
hexitol	0.152594	-0.0247417	1.31486	0.321305	-1.20604	-0.557973
cytidine	1.54445	0.0546499	-0.235492	-1.19094	-0.113404	-0.0592667
AMP	1.14052	-0.605768	0.512223	0.048288	-1.16802	0.0727534
uric acid	-0.213834	-0.181179	0.0872558	0.985664	-1.00209	0.324179
leucine, isoleucine	1.15197	-0.140417	0.586932	-1.05107	-0.746687	0.199274
trans-4-Hydroxy-L-proline	-0.457653	-0.0185885	0.234012	1.36571	-1.12491	0.00143187
valine	1.28432	-0.247652	0.086469	-0.625998	-0.659628	0.162488
methionine	0.673314	0.159019	0.4329	-1.54422	-0.496707	0.775699
glycerophosphocholine	0.110095	-1.0674	0.0321078	1.04623	-0.944995	0.82397
glutamate-semialdehyde, 2-oxo-5-amino-pentanoic acid	0.943991	-0.6636	1.36659	-0.139494	-1.04095	-0.466543
cysteine	-0.1331	-0.548022	1.68912	0.229938	-1.08266	-0.155269
cystathionine	-0.0546423	-0.659715	1.56419	0.515024	-1.10627	-0.258596
N-acetylspermidine	-0.346402	-0.102043	1.22565	0.429442	-1.31945	0.1128
sedoheptulose-7-phosphate	-0.18388	0.0849624	-0.304207	0.486167	-1.24755	1.16451
allantoin	-0.294563	-0.423423	0.115862	1.58358	-1.16433	0.182879
taurine	0.0103671	-0.179277	0.276022	1.21408	-1.10855	-0.212635
alanine	0.515061	-0.272137	-0.141271	0.755212	-1.24609	0.389228
proline betaine	0.75116	0.537572	0.409654	-1.5235	-0.408337	0.233451
creatine	-0.605753	0.0429671	-0.860217	1.63363	-0.455448	0.244817
phenylalanine	0.237816	0.176682	0.727347	-1.45228	-0.600177	0.91061
